# High multiplex, digital spatial profiling of proteins and RNA in fixed tissue using genomic detection methods

**DOI:** 10.1101/559021

**Authors:** Christopher R. Merritt, Giang T. Ong, Sarah Church, Kristi Barker, Gary Geiss, Margaret Hoang, Jaemyeong Jung, Yan Liang, Jill McKay-Fleisch, Karen Nguyen, Kristina Sorg, Isaac Sprague, Charles Warren, Sarah Warren, Zoey Zhou, Daniel R. Zollinger, Dwayne L. Dunaway, Gordon B. Mills, Joseph M. Beechem

## Abstract

We have developed Digital Spatial Profiling (DSP), a non-destructive method for high-plex spatial profiling of proteins and RNA, using oligonucleotide detection technologies with unlimited multiplexing capability. The key breakthroughs underlying DSP are threefold: (1) multiplexed readout of proteins/RNA using oligo-tags; (2) oligo-tags attached to affinity reagents (antibodies/RNA probes) through a photocleavable (PC) linker; (3) photocleaving light projected onto the tissue sample to release PC-oligos in any spatial pattern. Here we show precise analyte reproducibility, validation, and cellular resolution using DSP. We also demonstrate biological proof-of-concept using lymphoid, colorectal tumor, and autoimmune tissue as models to profile immune cell populations, stroma, and cancer cells to identify factors specific for the diseased microenvironment. DSP utilizes the unlimited multiplexing capability of modern genomic approaches, while simultaneously providing spatial context of protein and RNA to examine biological questions based on analyte location and distribution.
