## Supplemental Table 1 for "High multiplex, digital spatial profiling of proteins and RNA in fixed tissue using genomic detection methods"

### Sheet: Sheet1
Suppl. Table 1. Conjugated antibodies used in these studies.
44 antibodies conjugated to unique photocleavable oligos were mixed into a single cocktail or these studies. NanoString provides a custom antibody number (CAB#) for each unique antibody conjugation clone in lieu of specific identifying information about the antibodies as Nanostring considers this confidential information. The custom antibody number is provided in the supplementary material and wi…
Common Name	HUGO Name	Nanostring Item Number (CAB #)	Conjugated Antibody IHC Validation
Akt	AKT1	962	Y
B7H3	CD276	959	Y
B7H4	VTCN1	1053	Y
Bcl2	BCL2	960	Y
BCL6	BCL6	880
B2M	B2M	964	Y
Beta Catenin	CTNNB1	963	Y
BIM	BCL2L11	894
CD11c	ITGAX	1036	Y
CD163	CD163	1031
CD20	MS4A1	706	Y
CD3	CD3E	1019	Y
CD34	CD34	1041	Y
CD4	CD4	941	Y
CD45	PTPRC	1018	Y
CD45RO	(PTPRC isoform)	77	Y
CD56	NCAM1	1020	Y
CD68	CD68	1023
CD8	CD8A	1022	Y
cMyc	MYC	878
GZMB	GZMB	1068	Y
Histone H3	H3F3A	387	Y
HLADR	HLA-DRA	1052	Y
IDO1	IDO1	1033	Y
Rabbit IgG	N/A	836	Y
IkBa	NFKBIA	907
Ki67	MKI67	314	Y
MLH1	MLH1	937
Mouse IgG1	N/A	891	Y
Mouse IgG2a	N/A	1258	Y
MSH2	MSH2	919
MSH6	MSH6	920
PanCK	(several CKs)	886	Y
PD1	PDCD1	1024	Y
PD-L1	CD274	1039	Y
Phospho-p70S6K	RPS6KB1	336
Phospho-RPS6	RPS6	767	Y
Phospho-STAT5	STAT5A	882
PMS2	PMS2	934
S6	RPS6	837	Y
STAT3	STAT3	957	Y
Phospho-STAT3	STAT3	458	Y
Tim3	HAVCR2	1038	Y
VISTA	C10orf54	940	Y
