## Supplemental Table 2 for "High multiplex, digital spatial profiling of proteins and RNA in fixed tissue using genomic detection methods"

### Sheet: Sheet1
Suppl. Table 2. RNA probes used in these studies.
Unique RNA probe ID, target transcript, and exon targeted are shown.
Unique Sequence ID	Target Hugo Name	Target Exon Count	Probe Exon
RNA00001_AKT1_1A	AKT1	14	2
RNA00002_AKT1_1B	AKT1	14	1,2
RNA00003_AKT1_2A	AKT1	14	3
RNA00004_AKT1_2B	AKT1	14	3
RNA00005_AKT1_3A	AKT1	14	5
RNA00006_AKT1_3B	AKT1	14	4,5
RNA00007_AKT1_4A	AKT1	14	8,9
RNA00008_AKT1_4B	AKT1	14	8
RNA00009_AKT1_5A	AKT1	14	11,12
RNA00010_AKT1_5B	AKT1	14	11
RNA00011_ARG1_1A	ARG1	8	0,1
RNA00012_ARG1_1B	ARG1	8	0
RNA00013_ARG1_2A	ARG1	8	2
RNA00014_ARG1_2B	ARG1	8	2
RNA00015_ARG1_3A	ARG1	8	5,6
RNA00016_ARG1_3B	ARG1	8	5
RNA00017_ARG1_4A	ARG1	8	6,7
RNA00018_ARG1_4B	ARG1	8	6
RNA00019_ARG1_5A	ARG1	8	7
RNA00020_ARG1_5B	ARG1	8	7
RNA00021_B2M_1A	B2M	4|4	0,1|0,1
RNA00022_B2M_1B	B2M	4|4	0|0
RNA00023_B2M_2A	B2M	4|4	1|1
RNA00024_B2M_2B	B2M	4|4	1|1
RNA00025_B2M_3A	B2M	4|4	1,2|1,2
RNA00026_B2M_3B	B2M	4|4	1|1
RNA00027_B2M_4A	B2M	4|4	3|3
RNA00028_B2M_4B	B2M	4|4	3|3
RNA00029_BATF3_1A	BATF3	3	0
RNA00030_BATF3_1B	BATF3	3	0
RNA00031_BATF3_2A	BATF3	3	1
RNA00032_BATF3_2B	BATF3	3	1
RNA00033_BATF3_3A	BATF3	3	2
RNA00034_BATF3_3B	BATF3	3	2
RNA00035_BATF3_4A	BATF3	3	2
RNA00036_BATF3_4B	BATF3	3	2
RNA00037_BATF3_5A	BATF3	3	2
RNA00038_BATF3_5B	BATF3	3	2
RNA00039_BCL2_1A	BCL2	3	1
RNA00040_BCL2_1B	BCL2	3	1
RNA00041_BCL2_2A	BCL2	3	1
RNA00042_BCL2_2B	BCL2	3	1
RNA00043_BCL2_3A	BCL2	3	1
RNA00044_BCL2_3B	BCL2	3	1
RNA00045_BCL2_4A	BCL2	3	1
RNA00046_BCL2_4B	BCL2	3	1
RNA00047_BCL2_5A	BCL2	3	2
RNA00048_BCL2_5B	BCL2	3	2
RNA00049_BCL2L1_1A	BCL2L1	3	1
RNA00050_BCL2L1_1B	BCL2L1	3	1
RNA00051_BCL2L1_2A	BCL2L1	3	1
RNA00052_BCL2L1_2B	BCL2L1	3	1
RNA00053_BCL2L1_3A	BCL2L1	3	1
RNA00054_BCL2L1_3B	BCL2L1	3	1
RNA00055_BCL2L1_4A	BCL2L1	3	2
RNA00056_BCL2L1_4B	BCL2L1	3	2
RNA00057_BCL2L1_5A	BCL2L1	3	2
RNA00058_BCL2L1_5B	BCL2L1	3	2
RNA00059_CCL5_1A	CCL5	3|3	0,1|0,1
RNA00060_CCL5_1B	CCL5	3|3	0|0
RNA00061_CCL5_2A	CCL5	3|3	1|1
RNA00062_CCL5_2B	CCL5	3|3	1|1
RNA00063_CCL5_3A	CCL5	3|3	2|2
RNA00064_CCL5_3B	CCL5	3|3	2|2
RNA00065_CCL5_4A	CCL5	3|3	2|2
RNA00066_CCL5_4B	CCL5	3|3	2|2
RNA00067_CCL5_5A	CCL5	3|3	2|2
RNA00068_CCL5_5B	CCL5	3|3	2|2
RNA00069_CCND1_1A	CCND1	5	0
RNA00070_CCND1_1B	CCND1	5	0
RNA00071_CCND1_2A	CCND1	5	0
RNA00072_CCND1_2B	CCND1	5	0
RNA00073_CCND1_3A	CCND1	5	1
RNA00074_CCND1_3B	CCND1	5	1
RNA00075_CCND1_4A	CCND1	5	2,3
RNA00076_CCND1_4B	CCND1	5	2
RNA00077_CCND1_5A	CCND1	5	3,4
RNA00078_CCND1_5B	CCND1	5	3
RNA00079_CD14_1A	CD14	3	2
RNA00080_CD14_1B	CD14	3	2
RNA00081_CD14_2A	CD14	3	2
RNA00082_CD14_2B	CD14	3	2
RNA00083_CD14_3A	CD14	3	2
RNA00084_CD14_3B	CD14	3	2
RNA00085_CD14_4A	CD14	3	2
RNA00086_CD14_4B	CD14	3	2
RNA00087_CD14_5A	CD14	3	2
RNA00088_CD14_5B	CD14	3	2
RNA00089_CD27_1A	CD27	6	1
RNA00090_CD27_1B	CD27	6	0,1
RNA00091_CD27_2A	CD27	6	2
RNA00092_CD27_2B	CD27	6	1,2
RNA00093_CD27_3A	CD27	6	2,3
RNA00094_CD27_3B	CD27	6	2
RNA00095_CD27_4A	CD27	6	5
RNA00096_CD27_4B	CD27	6	5
RNA00097_CD27_5A	CD27	6	4,5
RNA00098_CD27_5B	CD27	6	4
RNA00099_CD274_1A	CD274	7	2
RNA00100_CD274_1B	CD274	7	1,2
RNA00101_CD274_2A	CD274	7	2
RNA00102_CD274_2B	CD274	7	2
RNA00103_CD274_3A	CD274	7	3
RNA00104_CD274_3B	CD274	7	2,3
RNA00105_CD274_4A	CD274	7	3
RNA00106_CD274_4B	CD274	7	3
RNA00107_CD274_5A	CD274	7	5,6
RNA00108_CD274_5B	CD274	7	4,5
RNA00109_CD276_1A	CD276	10	2
RNA00110_CD276_1B	CD276	10	2
RNA00111_CD276_2A	CD276	10	3
RNA00112_CD276_2B	CD276	10	3
RNA00113_CD276_3A	CD276	10	4
RNA00114_CD276_3B	CD276	10	2
RNA00115_CD276_4A	CD276	10	5
RNA00116_CD276_4B	CD276	10	3
RNA00117_CD276_5A	CD276	10	6
RNA00118_CD276_5B	CD276	10	6
RNA00119_CD3E_1A	CD3E	9	1,3
RNA00120_CD3E_1B	CD3E	9	1
RNA00121_CD3E_2A	CD3E	9	5
RNA00122_CD3E_2B	CD3E	9	5
RNA00123_CD3E_3A	CD3E	9	5
RNA00124_CD3E_3B	CD3E	9	5
RNA00125_CD3E_4A	CD3E	9	6
RNA00126_CD3E_4B	CD3E	9	6
RNA00127_CD3E_5A	CD3E	9	8
RNA00128_CD3E_5B	CD3E	9	7,8
RNA00129_CD4_1A	CD4	10	3
RNA00130_CD4_1B	CD4	10	2,3
RNA00131_CD4_2A	CD4	10	4
RNA00132_CD4_2B	CD4	10	4
RNA00133_CD4_3A	CD4	10	5,6
RNA00134_CD4_3B	CD4	10	5
RNA00135_CD4_4A	CD4	10	6,7
RNA00136_CD4_4B	CD4	10	6
RNA00137_CD4_5A	CD4	10	8,9
RNA00138_CD4_5B	CD4	10	8
RNA00139_CD40_1A	CD40	9	1,2
RNA00140_CD40_1B	CD40	9	1
RNA00141_CD40_2A	CD40	9	3
RNA00142_CD40_2B	CD40	9	3
RNA00143_CD40_3A	CD40	9	4,5
RNA00144_CD40_3B	CD40	9	4
RNA00145_CD40_4A	CD40	9	6,7
RNA00146_CD40_4B	CD40	9	6
RNA00147_CD40_5A	CD40	9	8
RNA00148_CD40_5B	CD40	9	8
RNA00149_CD40LG_1A	CD40LG	5	0
RNA00150_CD40LG_1B	CD40LG	5	0
RNA00151_CD40LG_2A	CD40LG	5	1
RNA00152_CD40LG_2B	CD40LG	5	1
RNA00153_CD40LG_3A	CD40LG	5	3,4
RNA00154_CD40LG_3B	CD40LG	5	2,3
RNA00155_CD40LG_4A	CD40LG	5	4
RNA00156_CD40LG_4B	CD40LG	5	4
RNA00157_CD40LG_5A	CD40LG	5	4
RNA00158_CD40LG_5B	CD40LG	5	4
RNA00159_CD44_1A	CD44	4	0,1
RNA00160_CD44_1B	CD44	4	0
RNA00161_CD44_2A	CD44	4	1,2
RNA00162_CD44_2B	CD44	4	1
RNA00163_CD44_3A	CD44	4	3
RNA00164_CD44_3B	CD44	4	2,3
RNA00165_CD44_4A	CD44	4	3
RNA00166_CD44_4B	CD44	4	3
RNA00167_CD44_5A	CD44	4	3
RNA00168_CD44_5B	CD44	4	3
RNA00169_CD47_1A	CD47	11	0,1
RNA00170_CD47_1B	CD47	11	0
RNA00171_CD47_2A	CD47	11	1
RNA00172_CD47_2B	CD47	11	1
RNA00173_CD47_3A	CD47	11	1
RNA00174_CD47_3B	CD47	11	1
RNA00175_CD47_4A	CD47	11	5,6
RNA00176_CD47_4B	CD47	11	5
RNA00177_CD47_5A	CD47	11	10
RNA00178_CD47_5B	CD47	11	10
RNA00179_CD68_1A	CD68	6	1
RNA00180_CD68_1B	CD68	6	1
RNA00181_CD68_2A	CD68	6	1
RNA00182_CD68_2B	CD68	6	1
RNA00183_CD68_3A	CD68	6	2,3
RNA00184_CD68_3B	CD68	6	2
RNA00185_CD68_4A	CD68	6	4
RNA00186_CD68_4B	CD68	6	4
RNA00187_CD68_5A	CD68	6	5
RNA00188_CD68_5B	CD68	6	5
RNA00189_CD74_1A	CD74	9	0
RNA00190_CD74_1B	CD74	9	0
RNA00191_CD74_2A	CD74	9	3,4
RNA00192_CD74_2B	CD74	9	2,3
RNA00193_CD74_3A	CD74	9	4,5
RNA00194_CD74_3B	CD74	9	4
RNA00195_CD74_4A	CD74	9	6
RNA00196_CD74_4B	CD74	9	6
RNA00197_CD74_5A	CD74	9	6,7
RNA00198_CD74_5B	CD74	9	6
RNA00199_CD86_1A	CD86	6	1,2
RNA00200_CD86_1B	CD86	6	1
RNA00201_CD86_2A	CD86	6	2
RNA00202_CD86_2B	CD86	6	2
RNA00203_CD86_3A	CD86	6	3,4
RNA00204_CD86_3B	CD86	6	3
RNA00205_CD86_4A	CD86	6	5
RNA00206_CD86_4B	CD86	6	4,5
RNA00207_CD86_5A	CD86	6	5
RNA00208_CD86_5B	CD86	6	5
RNA00209_CD8A_1A	CD8A	6	0
RNA00210_CD8A_1B	CD8A	6	0
RNA00211_CD8A_2A	CD8A	6	1
RNA00212_CD8A_2B	CD8A	6	1
RNA00213_CD8A_3A	CD8A	6	1,2
RNA00214_CD8A_3B	CD8A	6	1
RNA00215_CD8A_4A	CD8A	6	3
RNA00216_CD8A_4B	CD8A	6	3
RNA00217_CD8A_5A	CD8A	6	5
RNA00218_CD8A_5B	CD8A	6	4,5
RNA00219_CMKLR1_1A	CMKLR1	3	2
RNA00220_CMKLR1_1B	CMKLR1	3	2
RNA00221_CMKLR1_2A	CMKLR1	3	2
RNA00222_CMKLR1_2B	CMKLR1	3	2
RNA00223_CMKLR1_3A	CMKLR1	3	2
RNA00224_CMKLR1_3B	CMKLR1	3	2
RNA00225_CMKLR1_4A	CMKLR1	3	2
RNA00226_CMKLR1_4B	CMKLR1	3	2
RNA00227_CMKLR1_5A	CMKLR1	3	2
RNA00228_CMKLR1_5B	CMKLR1	3	2
RNA00229_CSF1R_1A	CSF1R	22	2
RNA00230_CSF1R_1B	CSF1R	22	2
RNA00231_CSF1R_2A	CSF1R	22	4,5
RNA00232_CSF1R_2B	CSF1R	22	4
RNA00233_CSF1R_3A	CSF1R	22	9
RNA00234_CSF1R_3B	CSF1R	22	9
RNA00235_CSF1R_4A	CSF1R	22	13
RNA00236_CSF1R_4B	CSF1R	22	13
RNA00237_CSF1R_5A	CSF1R	22	19
RNA00238_CSF1R_5B	CSF1R	22	18,19
RNA00239_CTLA4_1A	CTLA4	3	0
RNA00240_CTLA4_1B	CTLA4	3	0
RNA00241_CTLA4_2A	CTLA4	3	1
RNA00242_CTLA4_2B	CTLA4	3	1
RNA00243_CTLA4_3A	CTLA4	3	1
RNA00244_CTLA4_3B	CTLA4	3	1
RNA00245_CTLA4_4A	CTLA4	3	1
RNA00246_CTLA4_4B	CTLA4	3	1
RNA00247_CTLA4_5A	CTLA4	3	2
RNA00248_CTLA4_5B	CTLA4	3	1,2
RNA00249_CTNNB1_1A	CTNNB1	16	2
RNA00250_CTNNB1_1B	CTNNB1	16	2
RNA00251_CTNNB1_2A	CTNNB1	16	4
RNA00252_CTNNB1_2B	CTNNB1	16	4
RNA00253_CTNNB1_3A	CTNNB1	16	7
RNA00254_CTNNB1_3B	CTNNB1	16	6,7
RNA00255_CTNNB1_4A	CTNNB1	16	9
RNA00256_CTNNB1_4B	CTNNB1	16	9
RNA00257_CTNNB1_5A	CTNNB1	16	12,13
RNA00258_CTNNB1_5B	CTNNB1	16	12
RNA00259_CXCL10_1A	CXCL10	4	1
RNA00260_CXCL10_1B	CXCL10	4	0,1
RNA00261_CXCL10_2A	CXCL10	4	2
RNA00262_CXCL10_2B	CXCL10	4	1,2
RNA00263_CXCL10_3A	CXCL10	4	3
RNA00264_CXCL10_3B	CXCL10	4	3
RNA00265_CXCL10_4A	CXCL10	4	3
RNA00266_CXCL10_4B	CXCL10	4	3
RNA00267_CXCL10_5A	CXCL10	4	3
RNA00268_CXCL10_5B	CXCL10	4	3
RNA00269_CXCL9_1A	CXCL9	4	0,1
RNA00270_CXCL9_1B	CXCL9	4	0
RNA00271_CXCL9_2A	CXCL9	4	1,2
RNA00272_CXCL9_2B	CXCL9	4	1
RNA00273_CXCL9_3A	CXCL9	4	3
RNA00274_CXCL9_3B	CXCL9	4	2,3
RNA00275_CXCL9_4A	CXCL9	4	3
RNA00276_CXCL9_4B	CXCL9	4	3
RNA00277_CXCL9_5A	CXCL9	4	3
RNA00278_CXCL9_5B	CXCL9	4	3
RNA00279_CXCR6_1A	CXCR6	2	1
RNA00280_CXCR6_1B	CXCR6	2	1
RNA00281_CXCR6_2A	CXCR6	2	1
RNA00282_CXCR6_2B	CXCR6	2	1
RNA00283_CXCR6_3A	CXCR6	2	1
RNA00284_CXCR6_3B	CXCR6	2	1
RNA00285_CXCR6_4A	CXCR6	2	1
RNA00286_CXCR6_4B	CXCR6	2	1
RNA00287_CXCR6_5A	CXCR6	2	1
RNA00288_CXCR6_5B	CXCR6	2	1
RNA00289_EPCAM_1A	EPCAM	9	0,1
RNA00290_EPCAM_1B	EPCAM	9	0
RNA00291_EPCAM_2A	EPCAM	9	2
RNA00292_EPCAM_2B	EPCAM	9	1,2
RNA00293_EPCAM_3A	EPCAM	9	2
RNA00294_EPCAM_3B	EPCAM	9	2
RNA00295_EPCAM_4A	EPCAM	9	3
RNA00296_EPCAM_4B	EPCAM	9	2,3
RNA00297_EPCAM_5A	EPCAM	9	7,8
RNA00298_EPCAM_5B	EPCAM	9	6,7
RNA00299_FAS_1A	FAS	9	1
RNA00300_FAS_1B	FAS	9	1
RNA00301_FAS_2A	FAS	9	2
RNA00302_FAS_2B	FAS	9	2
RNA00303_FAS_3A	FAS	9	4,5
RNA00304_FAS_3B	FAS	9	3,4
RNA00305_FAS_4A	FAS	9	8
RNA00306_FAS_4B	FAS	9	8
RNA00307_FAS_5A	FAS	9	8
RNA00308_FAS_5B	FAS	9	8
RNA00309_FASLG_1A	FASLG	4	0
RNA00310_FASLG_1B	FASLG	4	0
RNA00311_FASLG_2A	FASLG	4	0
RNA00312_FASLG_2B	FASLG	4	0
RNA00313_FASLG_3A	FASLG	4	2,3
RNA00314_FASLG_3B	FASLG	4	2
RNA00315_FASLG_4A	FASLG	4	3
RNA00316_FASLG_4B	FASLG	4	3
RNA00317_FASLG_5A	FASLG	4	3
RNA00318_FASLG_5B	FASLG	4	3
RNA00319_FOXP3_1A	FOXP3	12	2,3
RNA00320_FOXP3_1B	FOXP3	12	2
RNA00321_FOXP3_2A	FOXP3	12	5
RNA00322_FOXP3_2B	FOXP3	12	5
RNA00323_FOXP3_3A	FOXP3	12	8
RNA00324_FOXP3_3B	FOXP3	12	7,8
RNA00325_FOXP3_4A	FOXP3	12	8,9
RNA00326_FOXP3_4B	FOXP3	12	8
RNA00327_FOXP3_5A	FOXP3	12	10,11
RNA00328_FOXP3_5B	FOXP3	12	10
RNA00329_GZMB_1A	GZMB	5	1
RNA00330_GZMB_1B	GZMB	5	1
RNA00331_GZMB_2A	GZMB	5	3
RNA00332_GZMB_2B	GZMB	5	2,3
RNA00333_GZMB_3A	GZMB	5	3
RNA00334_GZMB_3B	GZMB	5	3
RNA00335_GZMB_4A	GZMB	5	4
RNA00336_GZMB_4B	GZMB	5	3,4
RNA00337_GZMB_5A	GZMB	5	4
RNA00338_GZMB_5B	GZMB	5	4
RNA00339_HAVCR2_1A	HAVCR2	7	1
RNA00340_HAVCR2_1B	HAVCR2	7	0,1
RNA00341_HAVCR2_2A	HAVCR2	7	1
RNA00342_HAVCR2_2B	HAVCR2	7	1
RNA00343_HAVCR2_3A	HAVCR2	7	1,2
RNA00344_HAVCR2_3B	HAVCR2	7	1
RNA00345_HAVCR2_4A	HAVCR2	7	4
RNA00346_HAVCR2_4B	HAVCR2	7	4
RNA00347_HAVCR2_5A	HAVCR2	7	6
RNA00348_HAVCR2_5B	HAVCR2	7	6
RNA00349_HIF1A_1A	HIF1A	14	1
RNA00350_HIF1A_1B	HIF1A	14	1
RNA00351_HIF1A_2A	HIF1A	14	4,5
RNA00352_HIF1A_2B	HIF1A	14	4
RNA00353_HIF1A_3A	HIF1A	14	8
RNA00354_HIF1A_3B	HIF1A	14	8
RNA00355_HIF1A_4A	HIF1A	14	11
RNA00356_HIF1A_4B	HIF1A	14	10,11
RNA00357_HIF1A_5A	HIF1A	14	12
RNA00358_HIF1A_5B	HIF1A	14	11,12
RNA00359_HLA-DQA1/2_1A	HLA-DQA1/2	5	1
RNA00360_HLA-DQA1/2_1B	HLA-DQA1/2	5	0,1
RNA00361_HLA-DQA1/2_2A	HLA-DQA1/2	5	1
RNA00362_HLA-DQA1/2_2B	HLA-DQA1/2	5	1
RNA00363_HLA-DQA1/2_3A	HLA-DQA1/2	5	2
RNA00364_HLA-DQA1/2_3B	HLA-DQA1/2	5	2
RNA00365_HLA-DQA1/2_4A	HLA-DQA1/2	5	3,4
RNA00366_HLA-DQA1/2_4B	HLA-DQA1/2	5	3
RNA00367_HLA-DQA1/2_5A	HLA-DQA1/2	5	4
RNA00368_HLA-DQA1/2_5B	HLA-DQA1/2	5	4
RNA00369_HLA-DRB_1A	HLA-DRB	6|8|8	0,1
RNA00370_HLA-DRB_1B	HLA-DRB	6|8|8	0
RNA00371_HLA-DRB_2A	HLA-DRB	6|8|8	1
RNA00372_HLA-DRB_2B	HLA-DRB	6|8|8	1
RNA00373_HLA-DRB_3A	HLA-DRB	6|8|8	2
RNA00374_HLA-DRB_3B	HLA-DRB	6|8|8	2
RNA00375_HLA-DRB_4A	HLA-DRB	6|8|8	2
RNA00376_HLA-DRB_4B	HLA-DRB	6|8|8	2
RNA00377_HLA-DRB_5A	HLA-DRB	6|8|8	3,5
RNA00378_HLA-DRB_5B	HLA-DRB	6|8|8	3
RNA00379_HLA-E_1A	HLA-E	8|8|8|8|8|8|8	0|0|0|0|0|0|0
RNA00380_HLA-E_1B	HLA-E	8|8|8|8|8|8|8	0|0|0|0|0|0|0
RNA00381_HLA-E_2A	HLA-E	8|8|8|8|8|8|8	1|1|1|1|1|1|1
RNA00382_HLA-E_2B	HLA-E	8|8|8|8|8|8|8	1|1|1|1|1|1|1
RNA00383_HLA-E_3A	HLA-E	8|8|8|8|8|8|8	2|2|2|2|2|2|2
RNA00384_HLA-E_3B	HLA-E	8|8|8|8|8|8|8	2|2|2|2|2|2|2
RNA00385_HLA-E_4A	HLA-E	8|8|8|8|8|8|8	6,7|6,7|6,7|6,7|6,7|6,7|6,7
RNA00386_HLA-E_4B	HLA-E	8|8|8|8|8|8|8	6|6|6|6|6|6|6
RNA00387_HLA-E_5A	HLA-E	8|8|8|8|8|8|8	7|7|7|7|7|7|7
RNA00388_HLA-E_5B	HLA-E	8|8|8|8|8|8|8	7|7|7|7|7|7|7
RNA00389_ICAM1_1A	ICAM1	7	1
RNA00390_ICAM1_1B	ICAM1	7	1
RNA00391_ICAM1_2A	ICAM1	7	1,2
RNA00392_ICAM1_2B	ICAM1	7	1
RNA00393_ICAM1_3A	ICAM1	7	3
RNA00394_ICAM1_3B	ICAM1	7	3
RNA00395_ICAM1_4A	ICAM1	7	5
RNA00396_ICAM1_4B	ICAM1	7	5
RNA00397_ICAM1_5A	ICAM1	7	6
RNA00398_ICAM1_5B	ICAM1	7	6
RNA00399_ICOSLG_1A	ICOSLG	7|7	1,2|1,2
RNA00400_ICOSLG_1B	ICOSLG	7|7	0,1|0,1
RNA00401_ICOSLG_2A	ICOSLG	7|7	2|2
RNA00402_ICOSLG_2B	ICOSLG	7|7	2|2
RNA00403_ICOSLG_3A	ICOSLG	7|7	2,3|2,3
RNA00404_ICOSLG_3B	ICOSLG	7|7	2|2
RNA00405_ICOSLG_4A	ICOSLG	7|7	3|3
RNA00406_ICOSLG_4B	ICOSLG	7|7	3|3
RNA00407_ICOSLG_5A	ICOSLG	7|7	4|4
RNA00408_ICOSLG_5B	ICOSLG	7|7	4|4
RNA00409_IDO1_1A	IDO1	10	0
RNA00410_IDO1_1B	IDO1	10	0
RNA00411_IDO1_2A	IDO1	10	2,3
RNA00412_IDO1_2B	IDO1	10	2
RNA00413_IDO1_3A	IDO1	10	6
RNA00414_IDO1_3B	IDO1	10	6
RNA00415_IDO1_4A	IDO1	10	8
RNA00416_IDO1_4B	IDO1	10	8
RNA00417_IDO1_5A	IDO1	10	9
RNA00418_IDO1_5B	IDO1	10	9
RNA00419_IFNAR1_1A	IFNAR1	11	1
RNA00420_IFNAR1_1B	IFNAR1	11	0,1
RNA00421_IFNAR1_2A	IFNAR1	11	3
RNA00422_IFNAR1_2B	IFNAR1	11	2,3
RNA00423_IFNAR1_3A	IFNAR1	11	6
RNA00424_IFNAR1_3B	IFNAR1	11	6
RNA00425_IFNAR1_4A	IFNAR1	11	8,9
RNA00426_IFNAR1_4B	IFNAR1	11	8
RNA00427_IFNAR1_5A	IFNAR1	11	10
RNA00428_IFNAR1_5B	IFNAR1	11	10
RNA00429_IFNG_1A	IFNG	4	0
RNA00430_IFNG_1B	IFNG	4	0
RNA00431_IFNG_2A	IFNG	4	2
RNA00432_IFNG_2B	IFNG	4	2
RNA00433_IFNG_3A	IFNG	4	3
RNA00434_IFNG_3B	IFNG	4	3
RNA00435_IFNG_4A	IFNG	4	3
RNA00436_IFNG_4B	IFNG	4	3
RNA00437_IFNG_5A	IFNG	4	3
RNA00438_IFNG_5B	IFNG	4	3
RNA00439_IFNGR1_1A	IFNGR1	7	1
RNA00440_IFNGR1_1B	IFNGR1	7	0,1
RNA00441_IFNGR1_2A	IFNGR1	7	2
RNA00442_IFNGR1_2B	IFNGR1	7	2
RNA00443_IFNGR1_3A	IFNGR1	7	3
RNA00444_IFNGR1_3B	IFNGR1	7	3
RNA00445_IFNGR1_4A	IFNGR1	7	6
RNA00446_IFNGR1_4B	IFNGR1	7	6
RNA00447_IFNGR1_5A	IFNGR1	7	6
RNA00448_IFNGR1_5B	IFNGR1	7	6
RNA00449_IL10_1A	IL10	5	0
RNA00450_IL10_1B	IL10	5	0
RNA00451_IL10_2A	IL10	5	1,2
RNA00452_IL10_2B	IL10	5	1
RNA00453_IL10_3A	IL10	5	3
RNA00454_IL10_3B	IL10	5	2,3
RNA00455_IL10_4A	IL10	5	4
RNA00456_IL10_4B	IL10	5	4
RNA00457_IL10_5A	IL10	5	4
RNA00458_IL10_5B	IL10	5	4
RNA00459_IL12B_1A	IL12B	8	2
RNA00460_IL12B_1B	IL12B	8	2
RNA00461_IL12B_2A	IL12B	8	2
RNA00462_IL12B_2B	IL12B	8	2
RNA00463_IL12B_3A	IL12B	8	4
RNA00464_IL12B_3B	IL12B	8	4
RNA00465_IL12B_4A	IL12B	8	5,6
RNA00466_IL12B_4B	IL12B	8	5
RNA00467_IL12B_5A	IL12B	8	6,7
RNA00468_IL12B_5B	IL12B	8	6
RNA00469_IL1B_1A	IL1B	7	2,3
RNA00470_IL1B_1B	IL1B	7	1,2
RNA00471_IL1B_2A	IL1B	7	3
RNA00472_IL1B_2B	IL1B	7	3
RNA00473_IL1B_3A	IL1B	7	4,5
RNA00474_IL1B_3B	IL1B	7	4
RNA00475_IL1B_4A	IL1B	7	6
RNA00476_IL1B_4B	IL1B	7	5,6
RNA00477_IL1B_5A	IL1B	7	6
RNA00478_IL1B_5B	IL1B	7	6
RNA00479_IL6_1A	IL6	5	1
RNA00480_IL6_1B	IL6	5	0,1
RNA00481_IL6_2A	IL6	5	2
RNA00482_IL6_2B	IL6	5	1,2
RNA00483_IL6_3A	IL6	5	3
RNA00484_IL6_3B	IL6	5	3
RNA00485_IL6_4A	IL6	5	4
RNA00486_IL6_4B	IL6	5	4
RNA00487_IL6_5A	IL6	5	4
RNA00488_IL6_5B	IL6	5	4
RNA00489_ITGAM_1A	ITGAM	30	6
RNA00490_ITGAM_1B	ITGAM	30	6
RNA00491_ITGAM_2A	ITGAM	30	10,11
RNA00492_ITGAM_2B	ITGAM	30	10
RNA00493_ITGAM_3A	ITGAM	30	14
RNA00494_ITGAM_3B	ITGAM	30	14
RNA00495_ITGAM_4A	ITGAM	30	16
RNA00496_ITGAM_4B	ITGAM	30	16
RNA00497_ITGAM_5A	ITGAM	30	20
RNA00498_ITGAM_5B	ITGAM	30	20
RNA00499_ITGAV_1A	ITGAV	30	1
RNA00500_ITGAV_1B	ITGAV	30	1
RNA00501_ITGAV_2A	ITGAV	30	11
RNA00502_ITGAV_2B	ITGAV	30	10,11
RNA00503_ITGAV_3A	ITGAV	30	16
RNA00504_ITGAV_3B	ITGAV	30	15,16
RNA00505_ITGAV_4A	ITGAV	30	21
RNA00506_ITGAV_4B	ITGAV	30	20,21
RNA00507_ITGAV_5A	ITGAV	30	25,26
RNA00508_ITGAV_5B	ITGAV	30	25
RNA00509_ITGAX_1A	ITGAX	30	1
RNA00510_ITGAX_1B	ITGAX	30	0,1
RNA00511_ITGAX_2A	ITGAX	30	6
RNA00512_ITGAX_2B	ITGAX	30	5,6
RNA00513_ITGAX_3A	ITGAX	30	9
RNA00514_ITGAX_3B	ITGAX	30	8,9
RNA00515_ITGAX_4A	ITGAX	30	15
RNA00516_ITGAX_4B	ITGAX	30	15
RNA00517_ITGAX_5A	ITGAX	30	18,19
RNA00518_ITGAX_5B	ITGAX	30	17,18
RNA00519_ITGB2_1A	ITGB2	16	3,4
RNA00520_ITGB2_1B	ITGB2	16	3
RNA00521_ITGB2_2A	ITGB2	16	6
RNA00522_ITGB2_2B	ITGB2	16	5,6
RNA00523_ITGB2_3A	ITGB2	16	10
RNA00524_ITGB2_3B	ITGB2	16	10
RNA00525_ITGB2_4A	ITGB2	16	12
RNA00526_ITGB2_4B	ITGB2	16	12
RNA00527_ITGB2_5A	ITGB2	16	14,15
RNA00528_ITGB2_5B	ITGB2	16	14
RNA00529_ITGB8_1A	ITGB8	14	0
RNA00530_ITGB8_1B	ITGB8	14	0
RNA00531_ITGB8_2A	ITGB8	14	4
RNA00532_ITGB8_2B	ITGB8	14	3,4
RNA00533_ITGB8_3A	ITGB8	14	8
RNA00534_ITGB8_3B	ITGB8	14	7,8
RNA00535_ITGB8_4A	ITGB8	14	10
RNA00536_ITGB8_4B	ITGB8	14	10
RNA00537_ITGB8_5A	ITGB8	14	13
RNA00538_ITGB8_5B	ITGB8	14	13
RNA00539_LAG3_1A	LAG3	8	0,1
RNA00540_LAG3_1B	LAG3	8	0
RNA00541_LAG3_2A	LAG3	8	3
RNA00542_LAG3_2B	LAG3	8	3
RNA00543_LAG3_3A	LAG3	8	3,4
RNA00544_LAG3_3B	LAG3	8	3
RNA00545_LAG3_4A	LAG3	8	6
RNA00546_LAG3_4B	LAG3	8	6
RNA00547_LAG3_5A	LAG3	8	7
RNA00548_LAG3_5B	LAG3	8	6,7
RNA00549_LY6E_1A	LY6E	4|4	2|2
RNA00550_LY6E_1B	LY6E	4|4	1,2|1,2
RNA00551_LY6E_2A	LY6E	4|4	2,3|2,3
RNA00552_LY6E_2B	LY6E	4|4	2|2
RNA00553_LY6E_3A	LY6E	4|4	3|3
RNA00554_LY6E_3B	LY6E	4|4	3|3
RNA00555_LY6E_4A	LY6E	4|4	3|3
RNA00556_LY6E_4B	LY6E	4|4	3|3
RNA00557_LY6E_5A	LY6E	4|4	3|3
RNA00558_LY6E_5B	LY6E	4|4	3|3
RNA00559_MKI67_1A	MKI67	15	5,6
RNA00560_MKI67_1B	MKI67	15	4,5
RNA00561_MKI67_2A	MKI67	15	7
RNA00562_MKI67_2B	MKI67	15	7
RNA00563_MKI67_3A	MKI67	15	12
RNA00564_MKI67_3B	MKI67	15	12
RNA00565_MKI67_4A	MKI67	15	12
RNA00566_MKI67_4B	MKI67	15	12
RNA00567_MKI67_5A	MKI67	15	12
RNA00568_MKI67_5B	MKI67	15	12
RNA00569_MS4A1_1A	MS4A1	7	1
RNA00570_MS4A1_1B	MS4A1	7	1
RNA00571_MS4A1_2A	MS4A1	7	2
RNA00572_MS4A1_2B	MS4A1	7	1,2
RNA00573_MS4A1_3A	MS4A1	7	4
RNA00574_MS4A1_3B	MS4A1	7	4
RNA00575_MS4A1_4A	MS4A1	7	5,6
RNA00576_MS4A1_4B	MS4A1	7	5
RNA00577_MS4A1_5A	MS4A1	7	6
RNA00578_MS4A1_5B	MS4A1	7	6
RNA00579_NCAM1_1A	NCAM1	18
RNA00580_NCAM1_1B	NCAM1	18
RNA00581_NCAM1_2A	NCAM1	18
RNA00582_NCAM1_2B	NCAM1	18
RNA00583_NCAM1_3A	NCAM1	18
RNA00584_NCAM1_3B	NCAM1	18
RNA00585_NCAM1_4A	NCAM1	18
RNA00586_NCAM1_4B	NCAM1	18
RNA00587_NCAM1_5A	NCAM1	18
RNA00588_NCAM1_5B	NCAM1	18
RNA00589_NKG7_1A	NKG7	4	0
RNA00590_NKG7_1B	NKG7	4	0
RNA00591_NKG7_2A	NKG7	4	1
RNA00592_NKG7_2B	NKG7	4	1
RNA00593_NKG7_3A	NKG7	4	1,2
RNA00594_NKG7_3B	NKG7	4	1
RNA00595_NKG7_4A	NKG7	4	2,3
RNA00596_NKG7_4B	NKG7	4	2
RNA00597_NKG7_5A	NKG7	4	3
RNA00598_NKG7_5B	NKG7	4	3
RNA00599_NT5E_1A	NT5E	9	0
RNA00600_NT5E_1B	NT5E	9	0
RNA00601_NT5E_2A	NT5E	9	2
RNA00602_NT5E_2B	NT5E	9	2
RNA00603_NT5E_3A	NT5E	9	5
RNA00604_NT5E_3B	NT5E	9	4,5
RNA00605_NT5E_4A	NT5E	9	7
RNA00606_NT5E_4B	NT5E	9	7
RNA00607_NT5E_5A	NT5E	9	7,8
RNA00608_NT5E_5B	NT5E	9	7
RNA00609_PDCD1_1A	PDCD1	5|5	1|1
RNA00610_PDCD1_1B	PDCD1	5|5	1|1
RNA00611_PDCD1_2A	PDCD1	5|5	1|1
RNA00612_PDCD1_2B	PDCD1	5|5	1|1
RNA00613_PDCD1_3A	PDCD1	5|5	4|4
RNA00614_PDCD1_3B	PDCD1	5|5	3,4|3,4
RNA00615_PDCD1_4A	PDCD1	5|5	4|4
RNA00616_PDCD1_4B	PDCD1	5|5	4|4
RNA00617_PDCD1_5A	PDCD1	5|5	4|4
RNA00618_PDCD1_5B	PDCD1	5|5	4|4
RNA00619_PDCD1LG2_1A	PDCD1LG2	7	1,2
RNA00620_PDCD1LG2_1B	PDCD1LG2	7	1
RNA00621_PDCD1LG2_2A	PDCD1LG2	7	2
RNA00622_PDCD1LG2_2B	PDCD1LG2	7	2
RNA00623_PDCD1LG2_3A	PDCD1LG2	7	2,3
RNA00624_PDCD1LG2_3B	PDCD1LG2	7	2
RNA00625_PDCD1LG2_4A	PDCD1LG2	7	3
RNA00626_PDCD1LG2_4B	PDCD1LG2	7	3
RNA00627_PDCD1LG2_5A	PDCD1LG2	7	4,5
RNA00628_PDCD1LG2_5B	PDCD1LG2	7	4
RNA00629_PECAM1_1A	PECAM1	16	0,2
RNA00630_PECAM1_1B	PECAM1	16	0
RNA00631_PECAM1_2A	PECAM1	16	3
RNA00632_PECAM1_2B	PECAM1	16	3
RNA00633_PECAM1_3A	PECAM1	16	4
RNA00634_PECAM1_3B	PECAM1	16	4
RNA00635_PECAM1_4A	PECAM1	16	6,7
RNA00636_PECAM1_4B	PECAM1	16	6
RNA00637_PECAM1_5A	PECAM1	16	10
RNA00638_PECAM1_5B	PECAM1	16	9,10
RNA00639_PSMB10_1A	PSMB10	8	1
RNA00640_PSMB10_1B	PSMB10	8	0,1
RNA00641_PSMB10_2A	PSMB10	8	2
RNA00642_PSMB10_2B	PSMB10	8	2
RNA00643_PSMB10_3A	PSMB10	8	3,4
RNA00644_PSMB10_3B	PSMB10	8	3
RNA00645_PSMB10_4A	PSMB10	8	6
RNA00646_PSMB10_4B	PSMB10	8	5,6
RNA00647_PSMB10_5A	PSMB10	8	7
RNA00648_PSMB10_5B	PSMB10	8	7
RNA00649_PTEN_1A	PTEN	9	0,1
RNA00650_PTEN_1B	PTEN	9	0
RNA00651_PTEN_2A	PTEN	9	4
RNA00652_PTEN_2B	PTEN	9	4
RNA00653_PTEN_3A	PTEN	9	4,5
RNA00654_PTEN_3B	PTEN	9	4
RNA00655_PTEN_4A	PTEN	9	6,7
RNA00656_PTEN_4B	PTEN	9	6
RNA00657_PTEN_5A	PTEN	9	8
RNA00658_PTEN_5B	PTEN	9	8
RNA00659_PTPRC_1A	PTPRC	30|12	3,5
RNA00660_PTPRC_1B	PTPRC	30|12	3
RNA00661_PTPRC_2A	PTPRC	30|12	10
RNA00662_PTPRC_2B	PTPRC	30|12	10
RNA00663_PTPRC_3A	PTPRC	30|12	16,18
RNA00664_PTPRC_3B	PTPRC	30|12	16
RNA00665_PTPRC_4A	PTPRC	30|12	22,23
RNA00666_PTPRC_4B	PTPRC	30|12	22
RNA00667_PTPRC_5A	PTPRC	30|12	27,28
RNA00668_PTPRC_5B	PTPRC	30|12	27
RNA00669_RPS6_1A	RPS6	6	1
RNA00670_RPS6_1B	RPS6	6	1
RNA00671_RPS6_2A	RPS6	6	2
RNA00672_RPS6_2B	RPS6	6	2
RNA00673_RPS6_3A	RPS6	6	3
RNA00674_RPS6_3B	RPS6	6	3
RNA00675_RPS6_4A	RPS6	6	4
RNA00676_RPS6_4B	RPS6	6	3,4
RNA00677_RPS6_5A	RPS6	6	5
RNA00678_RPS6_5B	RPS6	6	5
RNA00679_SOD2_1A	SOD2	5	1
RNA00680_SOD2_1B	SOD2	5	0,1
RNA00681_SOD2_2A	SOD2	5	1,2
RNA00682_SOD2_2B	SOD2	5	1
RNA00683_SOD2_3A	SOD2	5	2,3
RNA00684_SOD2_3B	SOD2	5	2
RNA00685_SOD2_4A	SOD2	5	3
RNA00686_SOD2_4B	SOD2	5	3
RNA00687_SOD2_5A	SOD2	5	4
RNA00688_SOD2_5B	SOD2	5	3,4
RNA00689_STAT1_1A	STAT1	25	3
RNA00690_STAT1_1B	STAT1	25	2,3
RNA00691_STAT1_2A	STAT1	25	7
RNA00692_STAT1_2B	STAT1	25	6,7
RNA00693_STAT1_3A	STAT1	25	10
RNA00694_STAT1_3B	STAT1	25	10
RNA00695_STAT1_4A	STAT1	25	17
RNA00696_STAT1_4B	STAT1	25	16,17
RNA00697_STAT1_5A	STAT1	25	21,22
RNA00698_STAT1_5B	STAT1	25	21
RNA00699_STAT2_1A	STAT2	24	2
RNA00700_STAT2_1B	STAT2	24	2
RNA00701_STAT2_2A	STAT2	24	7
RNA00702_STAT2_2B	STAT2	24	7
RNA00703_STAT2_3A	STAT2	24	13,14
RNA00704_STAT2_3B	STAT2	24	12,13
RNA00705_STAT2_4A	STAT2	24	18
RNA00706_STAT2_4B	STAT2	24	18
RNA00707_STAT2_5A	STAT2	24	22,23
RNA00708_STAT2_5B	STAT2	24	22
RNA00709_STAT3_1A	STAT3	24	1
RNA00710_STAT3_1B	STAT3	24	1
RNA00711_STAT3_2A	STAT3	24	5
RNA00712_STAT3_2B	STAT3	24	4,5
RNA00713_STAT3_3A	STAT3	24	8
RNA00714_STAT3_3B	STAT3	24	7,8
RNA00715_STAT3_4A	STAT3	24	16
RNA00716_STAT3_4B	STAT3	24	16
RNA00717_STAT3_5A	STAT3	24	20
RNA00718_STAT3_5B	STAT3	24	20
RNA00719_TBX21_1A	TBX21	6	0
RNA00720_TBX21_1B	TBX21	6	0
RNA00721_TBX21_2A	TBX21	6	0
RNA00722_TBX21_2B	TBX21	6	0
RNA00723_TBX21_3A	TBX21	6	2
RNA00724_TBX21_3B	TBX21	6	2
RNA00725_TBX21_4A	TBX21	6	5
RNA00726_TBX21_4B	TBX21	6	5
RNA00727_TBX21_5A	TBX21	6	5
RNA00728_TBX21_5B	TBX21	6	5
RNA00729_TIGIT_1A	TIGIT	4	1
RNA00730_TIGIT_1B	TIGIT	4	0,1
RNA00731_TIGIT_2A	TIGIT	4	1
RNA00732_TIGIT_2B	TIGIT	4	1
RNA00733_TIGIT_3A	TIGIT	4	1,2
RNA00734_TIGIT_3B	TIGIT	4	1
RNA00735_TIGIT_4A	TIGIT	4	3
RNA00736_TIGIT_4B	TIGIT	4	2,3
RNA00737_TIGIT_5A	TIGIT	4	3
RNA00738_TIGIT_5B	TIGIT	4	3
RNA00739_TNF_1A	TNF	4|4|4|4|4|4|3|4	0|0|0|0|0|0|0
RNA00740_TNF_1B	TNF	4|4|4|4|4|4|3|4	0|0|0|0|0|0|0
RNA00741_TNF_2A	TNF	4|4|4|4|4|4|3|4	1,2|1,2|1,2|1,2|1,2|1,2|1,2
RNA00742_TNF_2B	TNF	4|4|4|4|4|4|3|4	0,1|0,1|0,1|0,1|0,1|0,1|0,1
RNA00743_TNF_3A	TNF	4|4|4|4|4|4|3|4	3|3|3|3|3|3|3
RNA00744_TNF_3B	TNF	4|4|4|4|4|4|3|4	3|3|3|3|3|3|3
RNA00745_TNF_4A	TNF	4|4|4|4|4|4|3|4	3|3|3|3|3|3|3
RNA00746_TNF_4B	TNF	4|4|4|4|4|4|3|4	3|3|3|3|3|3|3
RNA00747_TNF_5A	TNF	4|4|4|4|4|4|3|4	3|3|3|3|3|3|3
RNA00748_TNF_5B	TNF	4|4|4|4|4|4|3|4	3|3|3|3|3|3|3
RNA00749_TNFRSF9_1A	TNFRSF9	9	2
RNA00750_TNFRSF9_1B	TNFRSF9	9	2
RNA00751_TNFRSF9_2A	TNFRSF9	9	3,4
RNA00752_TNFRSF9_2B	TNFRSF9	9	3
RNA00753_TNFRSF9_3A	TNFRSF9	9	4,5
RNA00754_TNFRSF9_3B	TNFRSF9	9	4
RNA00755_TNFRSF9_4A	TNFRSF9	9	6
RNA00756_TNFRSF9_4B	TNFRSF9	9	6
RNA00757_TNFRSF9_5A	TNFRSF9	9	8
RNA00758_TNFRSF9_5B	TNFRSF9	9	7,8
RNA00759_VEGFA_1A	VEGFA	8	0,1
RNA00760_VEGFA_1B	VEGFA	8	0
RNA00761_VEGFA_2A	VEGFA	8	2
RNA00762_VEGFA_2B	VEGFA	8	2
RNA00763_VEGFA_3A	VEGFA	8	2,3
RNA00764_VEGFA_3B	VEGFA	8	2
RNA00765_VEGFA_4A	VEGFA	8	5
RNA00766_VEGFA_4B	VEGFA	8	4,5
RNA00767_VEGFA_5A	VEGFA	8	6
RNA00768_VEGFA_5B	VEGFA	8	6
RNA00769_VSIR_1A	VSIR	7	1
RNA00770_VSIR_1B	VSIR	7	0,1
RNA00771_VSIR_2A	VSIR	7	1
RNA00772_VSIR_2B	VSIR	7	1
RNA00773_VSIR_3A	VSIR	7	1
RNA00774_VSIR_3B	VSIR	7	1
RNA00775_VSIR_4A	VSIR	7	5
RNA00776_VSIR_4B	VSIR	7	4,5
RNA00777_VSIR_5A	VSIR	7	6
RNA00778_VSIR_5B	VSIR	7	6
RNA00779_NegProbe1_1A
RNA00780_NegProbe1_1B
RNA00781_NegProbe1_2A
RNA00782_NegProbe1_2B
RNA00783_NegProbe1_3A
RNA00784_NegProbe1_3B
RNA00785_NegProbe1_4A
RNA00786_NegProbe1_4B
RNA00787_NegProbe1_5A
RNA00788_NegProbe1_5B
RNA00789_NegProbe2_1A
RNA00790_NegProbe2_1B
RNA00791_NegProbe2_2A
RNA00792_NegProbe2_2B
RNA00793_NegProbe2_3A
RNA00794_NegProbe2_3B
RNA00795_NegProbe2_4A
RNA00796_NegProbe2_4B
RNA00797_NegProbe2_5A
RNA00798_NegProbe2_5B
RNA00799_NegProbe3_1A
RNA00800_NegProbe3_1B
RNA00801_NegProbe3_2A
RNA00802_NegProbe3_2B
RNA00803_NegProbe3_3A
RNA00804_NegProbe3_3B
RNA00805_NegProbe3_4A
RNA00806_NegProbe3_4B
RNA00807_NegProbe3_5A
RNA00808_NegProbe3_5B
RNA00809_NegProbe4_1A
RNA00810_NegProbe4_1B
RNA00811_NegProbe4_2A
RNA00812_NegProbe4_2B
RNA00813_NegProbe4_3A
RNA00814_NegProbe4_3B
RNA00815_NegProbe4_4A
RNA00816_NegProbe4_4B
RNA00817_NegProbe4_5A
RNA00818_NegProbe4_5B
RNA00819_NegProbe5_1A
RNA00820_NegProbe5_1B
RNA00821_NegProbe5_2A
RNA00822_NegProbe5_2B
RNA00823_NegProbe5_3A
RNA00824_NegProbe5_3B
RNA00825_NegProbe5_4A
RNA00826_NegProbe5_4B
RNA00827_NegProbe5_5A
RNA00828_NegProbe5_5B
RNA00829_NegProbe6_1A
RNA00830_NegProbe6_1B
RNA00831_NegProbe6_2A
RNA00832_NegProbe6_2B
RNA00833_NegProbe6_3A
RNA00834_NegProbe6_3B
RNA00835_NegProbe6_4A
RNA00836_NegProbe6_4B
RNA00837_NegProbe6_5A
RNA00838_NegProbe6_5B
RNA00839_NegProbe7_1A
RNA00840_NegProbe7_1B
RNA00841_NegProbe7_2A
RNA00842_NegProbe7_2B
RNA00843_NegProbe7_3A
RNA00844_NegProbe7_3B
RNA00845_NegProbe7_4A
RNA00846_NegProbe7_4B
RNA00847_NegProbe7_5A
RNA00848_NegProbe7_5B
RNA00849_NegProbe8_1A
RNA00850_NegProbe8_1B
RNA00851_NegProbe8_2A
RNA00852_NegProbe8_2B
RNA00853_NegProbe8_3A
RNA00854_NegProbe8_3B
RNA00855_NegProbe8_4A
RNA00856_NegProbe8_4B
RNA00857_NegProbe8_5A
RNA00858_NegProbe8_5B
RNA00859_CEACAM1_1B	CEACAM1	8	0
RNA00860_CEACAM1_2B	CEACAM1	8	3
RNA00861_CEACAM1_3B	CEACAM1	8	3,4
RNA00862_CEACAM6_1A	CEACAM6	6	1
RNA00863_CEACAM6_2A	CEACAM6	6	2
RNA00864_CEACAM6_3B	CEACAM6	6	3
RNA00865_CEACAM6_4B	CEACAM6	6	3,4
RNA00866_CEACAM8_1A	CEACAM8	6	1
RNA00867_CEACAM8_2A	CEACAM8	6	1
RNA00868_CEACAM8_4B	CEACAM8	6	3
RNA00869_H3F3A_1B	H3F3A	4	1
RNA00870_H3F3A_2B	H3F3A	4	1,2
RNA00871_H3F3A_3B	H3F3A	4	2
RNA00872_H3F3A_4B	H3F3A	4	3
RNA00873_H3F3A_5B	H3F3A	4	3
RNA00874_H3F3A_1A	H3F3A	4	1
RNA00875_H3F3A_2A	H3F3A	4	2
RNA00876_H3F3A_3A	H3F3A	4	2,3
RNA00877_H3F3A_4A	H3F3A	4	3
RNA00878_H3F3A_5A	H3F3A	4	3
RNA00879_TNFSF4_1B	TNFSF4	3	2
RNA00880_TNFSF4_2B	TNFSF4	3	2
RNA00881_TNFSF4_3B	TNFSF4	3	2
RNA00882_TNFSF4_4B	TNFSF4	3	2
RNA00883_TNFSF4_5B	TNFSF4	3	2
RNA00884_TNFSF4_1A	TNFSF4	3	2
RNA00885_TNFSF4_2A	TNFSF4	3	2
RNA00886_TNFSF4_3A	TNFSF4	3	2
RNA00887_TNFSF4_4A	TNFSF4	3	2
RNA00888_TNFSF4_5A	TNFSF4	3	2
RNA00889_S100B_1B	S100B	3	1
RNA00890_S100B_2B	S100B	3	2
RNA00891_S100B_3B	S100B	3	2
RNA00892_PMEL_2B	PMEL	9	2,3
RNA00893_PMEL_3B	PMEL	9	3
RNA00894_PMEL_4B	PMEL	9	4,5
RNA00895_PMEL_5B	PMEL	9	6
RNA00896_SOX10_1B	SOX10	4	1
RNA00897_SOX10_2B	SOX10	4	1,2
RNA00898_SOX10_3B	SOX10	4	3
RNA00899_KRT1_3	KRT1	9
RNA00900_KRT6A-B-C_4	KRT6A-B-C	9
RNA00901_KRT7_1	KRT7	9	0
RNA00902_KRT7_3	KRT7	9
RNA00903_KRT10_2	KRT10	8
RNA00904_KRT10_5	KRT10	8
RNA00905_KRT14_5	KRT14	8	6,7
RNA00906_KRT17_5	KRT17	8
RNA00907_KRT18_3	KRT18	7
RNA00908_KRT19_1	KRT19	6
RNA00909_IL15_1B	IL15	8	1
RNA00910_IL15_2B	IL15	8	7
RNA00911_IL15_3B	IL15	8	6,7
RNA00912_IL15_4B	IL15	8	7
RNA00913_IL15_5B	IL15	8	5,6
RNA00914_IL15_1A	IL15	8	1
RNA00915_IL15_2A	IL15	8	7
RNA00916_IL15_3A	IL15	8	7
RNA00917_IL15_4A	IL15	8	7
RNA00918_IL15_5A	IL15	8	6
RNA00919_DKK2_1B	DKK2	4	0
RNA00920_DKK2_2B	DKK2	4	0
RNA00921_DKK2_3B	DKK2	4	1
RNA00922_DKK2_4B	DKK2	4	3
RNA00923_DKK2_5B	DKK2	4	3
RNA00924_DKK2_1A	DKK2	4	0
RNA00925_DKK2_2A	DKK2	4	0,1
RNA00926_DKK2_3A	DKK2	4	1,2
RNA00927_DKK2_4A	DKK2	4	3
RNA00928_DKK2_5A	DKK2	4	3
